# Epigenetic priming promotes acquisition of tyrosine kinase inhibitor resistance and oncogene amplification in human lung cancer

**DOI:** 10.1101/2025.01.26.634826

**Authors:** Rebecca M. Starble, Eric G. Sun, Rana Gbyli, Jonathan Radda, Jiuwei Lu, Tyler B. Jensen, Ning Sun, Nelli Khudaverdyan, Bomiao Hu, Mary Ann Melnick, Shuai Zhao, Nitin Roper, Gang Greg Wang, Jikui Song, Katerina Politi, Siyuan Wang, Andrew Z. Xiao

## Abstract

In mammalian cells, gene copy number is tightly controlled to maintain gene expression and genome stability. However, a common molecular feature across cancer types is oncogene amplification, which promotes cancer progression by drastically increasing the copy number and expression of tumor-promoting genes. For example, in tyrosine kinase inhibitor (TKI)-resistant lung adenocarcinoma (LUAD), oncogene amplification occurs in over 40% of patients’ tumors. Despite the prevalence of oncogene amplification in TKI-resistant tumors, the mechanisms facilitating oncogene amplification are not fully understood. Here, we find that LUADs exhibit a unique chromatin signature demarcated by strong CTCF and cohesin deposition in drug-naïve tumors, which correlates with the boundaries of oncogene amplicons in TKI-resistant LUAD cells. We identified a global chromatin priming effect during the acquisition of TKI resistance, marked by a dynamic increase of H3K27Ac, cohesin loading, and inter-TAD interactions, which occurs before the onset of oncogene amplification. Furthermore, we have found that the METTL7A protein, which was previously reported to localize to the endoplasmic reticulum and inner nuclear membrane, has a novel chromatin regulatory function by binding to amplified loci and regulating cohesin recruitment and inter-TAD interactions.

Surprisingly, we discovered that METTL7A remodels the chromatin landscape prior to large-scale copy number gains. Furthermore, while METTL7A depletion has little effect on the chromatin structure and proliferation of drug-naïve cells, METTL7A depletion prevents the formation and maintenance of TKI resistant-clones, highlighting the specific role of METTL7A as cells are becoming resistant. In summary, we discovered an unexpected mechanism required for the acquisition of TKI resistance regulated by a largely uncharacterized factor, METTL7A. This discovery sheds light into the maintenance of oncogene copy number and paves the way to the development of new therapeutics for preventing TKI resistance in LUAD.
