## Supplementary Table 2 for "Epigenetic priming promotes acquisition of tyrosine kinase inhibitor resistance and oncogene amplification in human lung cancer"

### Sheet: Sheet1
Patient ID	Amplified Oncogene Copy Number Ratio Cutoff					For Supplementary Figure 2 (Patient CNV analysis from Nitin Roper)
LAT001	4					Left to Right, Top to Bottom
LAT003	4
LAT006	2
LAT006	2
LAT006	1.8
LAT009	2
LAT010	2
LAT010	2
LAT010	1.8
LAT011	2
LAT011	2
LAT011	2
LAT014	2.5
LAT016	2
LAT016	2.4
LAT017	3
LAT021	4
LAT022	1.6
LAT022	1.3
LAT028	3
