## Supplementary Table 4 for "Epigenetic priming promotes acquisition of tyrosine kinase inhibitor resistance and oncogene amplification in human lung cancer"

### Sheet: Sheet1
Figure	Gene	Primer Name	Experiment	Sequence (5' --> 3')
2h	METTL7A	METTL7A_GT_F	PCR genotyping of METTL7A KO clones	ACTTTCCAGCACAGCCAGTT
2h	METTL7A	METTL7A_GT_R	PCR genotyping of METTL7A KO clones	TCCTCCTCACACCCTTTCAC
2g, Supp. Fig. 4d-e	METTL7A	METTL7A_RNA_F	RT-qPCR	ACCCTGGTGCTGTGCTCTGTGA
2g, Supp. Fig. 4d-e	METTL7A	METTL7A_RNA_R	RT-qPCR	ACACTCAGCTGCCACATGCTCC
2g, Supp. Fig. 4d-e	actin	actin-F	RT-qPCR	GGCATGGGTCAGAAGGATT
2g, Supp. Fig. 4d-e	actin	actin-R	RT-qPCR	GGGGTGTTGAAGGTCTCAAA
